# A protease-mediated mechanism regulates the cytochrome *c*_6_/ plastocyanin switch in *Synechocystis* sp. PCC 6803

**DOI:** 10.1101/2020.07.31.226407

**Authors:** Raquel García-Cañas, Joaquín Giner-Lamia, Francisco J. Florencio, Luis López-Maury

**Affiliations:** Instituto de Bioquímica Vegetal y Fotosíntesis, Universidad de Sevilla- CSIC, c/Américo Vespucio 49, 41092 Sevilla, Spain.; Departamento de Bioquímica Vegetal y Biología Molecular, Facultad de Biología, Universidad de Sevilla, Avenida Reina Mercedes s/n, 41012 Sevilla, Spain; Centro de Biotecnología y Genómica de Plantas UPM – INIA Parque Científico y Tecnológico de la U.P.M. Campus de Montegancedo, Autopista M-40, Km 38, Pozuelo de Alarcón, Madrid 28223, Spain

**Keywords:** Cyanobacteria, plastocyanin, cytochrome *c*_6_

## Abstract

After the Great Oxidation Event (GOE), iron availability was greatly decreased and photosynthetic organisms evolved several alternative proteins and mechanisms. One of these proteins, plastocyanin, is a type I blue-copper protein that can replace cytochrome *c*_6_ as a soluble electron carrier between cytochrome *b*_6_*f* and photosystem I. In most cyanobacteria, expression of these two alternative proteins is regulated by copper availability, but the regulatory system remains unknown. Herein, we provide evidence that the regulatory system is composed of a BlaI/CopY family transcription factor (PetR) and a BlaR membrane protease (PetP). PetR represses *petE* (plastocyanin) expression and activates *petJ* (cytochrome *c*_6_), while PetP controls PetR levels *in vivo*. Using whole-cell extracts, we demonstrated that PetR degradation requires both PetP and copper. Transcriptomic analysis revealed that the PetRP system regulates only four genes (*petE*, *petJ*, *slr0601*, and *slr0602*), highlighting its specificity. Furthermore, the presence of *petE* and *petRP* in early branching cyanobacteria indicates that acquisition of these genes could represent an early adaptation to decreased iron bioavailability following the GOE.

**Significance Statement:** After the appearance of oxygenic photosynthesis, Fe became oxidized and its solubility and availability were greatly decreased. This generated a problem for most organisms since they are strongly dependent on Fe, especially photosynthetic organisms. In response, organisms evolved alternatives to Fe-containing proteins such as plastocyanin, a copper protein that substitutes for cytochrome *c*_6_ in photosynthesis. Expression of these two proteins in cyanobacteria is regulated by Cu availability, but the regulatory system remains unknown. Herein, we describe the regulatory system for these alternative proteins in photosynthesis in cyanobacteria. The mechanism involves a transcription factor (PetR) and a membrane protease (PetP) that degrades PetR in the presence of Cu.
