## Supplementary data set 1 for "A protease-mediated mechanism regulates the cytochrome *c*_6_/ plastocyanin switch in *Synechocystis* sp. PCC 6803"

### Sheet: strain_table
Supplementary dataset S1. Cyanobacteria strains used for phylogenomic analysis obtained from NCBI and accesion identifiers for petJ, petE, petR and petP genes.
STRAIN	REFSEQ_ASSEMBLY	Assembly level	petJ	petE	petR	petP
Acaryochloris marina MBIC11017	GCF_000018105.1	complete	WP_012164237	WP_012163765	WP_012162502	WP_012162501
Acaryochloris sp. CCMEE 5410	GCF_000238775.1	contig	WP_010472213	WP_010472623	WP_010996725	WP_010467431
Anabaena cylindrica PCC 7122	GCF_000317695.1	complete	WP_015212700; WP_015212701	WP_015214000	WP_015215467	WP_015215468
Anabaena sp. 90	GCF_000312705.1	complete	WP_015083404	WP_015078369	WP_015080163	WP_041457982
Anabaena sp. PCC 7108	GCF_000332135.1	scaffold	WP_016953124	WP_016950846	WP_026104448	WP_026104447
Anabaena sp. WA102	GCF_001277295.1	complete	WP_053538544	WP_053537979	WP_053540504	WP_053541363
Anabaena variabilis ATCC 29413	GCF_000204075.1	complete	WP_011318044	WP_011319499	WP_010996725	WP_011317377
Arthrospira maxima CS-328	GCF_000173555.1	contig	WP_006624965
Arthrospira platensis NIES-39	GCF_000210375.1	complete	WP_006619617
Arthrospira sp. TJSD092	GCF_003060805.1	complete	WP_006624964
Calothrix sp. 336/3	GCF_000734895.2	complete	WP_035158421	WP_035153944	WP_035149483	WP_035149481
Calothrix sp. NIES-2098	GCF_002368175.1	complete	WP_096587853	WP_096591593	WP_096589992	WP_096589993
Calothrix sp. NIES-3974	GCF_002368395.1	complete	WP_096626042	WP_096625278	WP_096620570	WP_096620571
Calothrix sp. NIES-4071	GCF_002368455.1	complete	WP_096687671	WP_096690620	WP_096688954	WP_096688955
Calothrix sp. PCC 6303	GCF_000317435.1	complete	WP_015196755	WP_015196594	WP_015199795	WP_015199796
Calothrix sp. PCC 7103	GCF_000331305.1	complete	WP_019490738	WP_019492696	WP_019492305	WP_019492306
Calothrix sp. PCC 7507	GCF_000316575.1	complete	WP_015128951	WP_015131855	WP_042342214	WP_015129526
Candidatus Atelocyanobacterium thalassa isolate ALOHA	GCF_000025125.1	complete		WP_012953644	WP_012954270	ADB95584
Chamaesiphon minutus PCC 6605	GCF_000317145.1	complete	WP_015160812		WP_015160227	WP_015160228
Chondrocystis sp. NIES-4102	GCF_002368355.1	complete	WP_096723686	WP_096719251	WP_096719468	WP_096719466
Chroococcidiopsis thermalis PCC 7203	GCF_000317125.1	complete	WP_015154910	WP_015157412	WP_015154911	WP_015154912
Crinalium epipsammum PCC 9333	GCF_000317495.1	complete	WP_015205159		WP_015202574	WP_015202573
Crocosphaera chwakensis CCY0110	GCF_000169335.1	contig	WP_008274565	WP_008274564	WP_008277231	WP_008277230
Crocosphaera subtropica ATCC 51472	GCF_000231425.2	contig	WP_009546668	WP_009546669	WP_009545626	WP_009545627
Crocosphaera watsonii WH 0003	GCF_000235665.1	contig	WP_007306495	WP_007306494	WP_035824832	WP_007303961
Crocosphaera watsonii WH 8501	GCF_000167195.1	contig	WP_007306495	WP_007306494	WP_042711189	WP_007303961
Cyanobacterium aponinum PCC 10605	GCF_000317675.1	complete	WP_015220632	WP_015219275	WP_015219111;	WP_015219112
Cyanobacterium endosymbiont of Epithemia turgida isolate EtSB Lake Yunoko DNA	GCF_000829235.1	complete		WP_044106143	WP_044107668	WP_044107000
Cyanobacterium endosymbiont of Rhopalodia gibberula	GCF_003574135.1	complete	WP_119259784	WP_119259754	WP_044107668	WP_119260573
Cyanobium gracile PCC 6307	GCF_000316515.1	complete	WP_015107789
Cyanobium sp. NIES-981	GCF_900088535.1	complete	WP_087066781	WP_087067281
Cyanobium sp. PCC 7001	GCF_000155635.1	scaffold	WP_006910690	WP_006909435
Cyanothece sp. ATCC 51142	GCF_000017845.1	complete	WP_009546668	WP_009546669	WP_009545626	WP_009545627
Cyanothece sp. PCC 7424	GCF_000021825.1	complete	WP_015956306	WP_015956505	WP_041237836	WP_015956235
Cyanothece sp. PCC 7425	GCF_000022045.1	complete	WP_156793840
Cyanothece sp. PCC 7822	GCF_000147335.1	complete	WP_013324111	WP_013321254	WP_013321351	WP_013321350
Cyanothece sp. PCC 8801	GCF_000021805.1	complete	WP_012595320	WP_012595533	WP_012596718	WP_012596717
Cyanothece sp. PCC 8802	GCF_000024045.1	complete	WP_012595320	WP_012595533	WP_015784271	WP_012596717
Cylindrospermopsis raciborskii CS-505	GCF_001676585.1	contig	WP_006276732	WP_006276583	WP_006278355	WP_006278356
Cylindrospermum stagnale PCC 7417	GCF_000317535.1	complete	WP_015208097	WP_015208361	WP_015206008	WP_015206009
Dactylococcopsis salina PCC 8305	GCF_000317615.1	complete	WP_015230122	WP_015230620	WP_015228182	WP_015228181
Fischerella sp. NIES-3754	GCF_001548455.1	complete	WP_062246239	WP_009458210	WP_062247440	WP_062247442
Fischerella sp. PCC 9339	GCF_000315585.1	scaffold	WP_062246239	WP_009458210	WP_062247440	WP_062247442
Fischerella sp. PCC 9431	GCF_000447295.1	scaffold	WP_017312430	WP_017310502	WP_017311646	WP_026081991
Fischerella sp. PCC 9605	GCF_000517105.1	scaffold	WP_026719109	WP_026722374	WP_026719720	WP_026719721
Fischerella thermalis strain JSC-11	GCF_000231365.1	contig	WP_026734796	WP_026733473	WP_026732568	WP_026732567
Fortiea contorta PCC 7126	GCF_000332295.1	scaffold	WP_102182765	WP_102182890	WP_062247440	WP_062247442
Geitlerinema sp. PCC 7105	GCF_000332355.1	contig	WP_017658557	WP_017663445	WP_017659219	WP_017659218
Geitlerinema sp. PCC 7407	GCF_000317045.1	complete	WP_015173276	WP_015170323	WP_015173277	WP_015173278
Geminocystis herdmanii PCC 6308	GCF_000332235.1	chromosome	WP_017293060	WP_017294320	WP_017293685	WP_017293686
Geminocystis sp. NIES-3708	GCF_001548095.1	complete	WP_066344456	WP_066349358	WP_066344700	WP_066344699
Geminocystis sp. NIES-3709	GCF_001548115.1	complete	WP_066116866	WP_066121547	WP_066117731	WP_066117734
Gloeobacter kilaueensis JS1	GCF_000484535.1	complete		WP_023173900	WP_144080365	WP_023173313
Gloeobacter violaceus PCC 7421	GCF_000011385.1	complete	WP_011141978	WP_011142273	WP_011140769	WP_011140768
Gloeocapsa sp. PCC 73106	GCF_000332035.1	scaffold	WP_006530610	WP_034937821	WP_006527898	WP_006527897
Gloeocapsa sp. PCC 7428	GCF_000317555.1	complete	WP_015187826	WP_015189025	WP_015187825	WP_015187824
Halomicronema hongdechloris C2206	GCF_002075285.2	complete	WP_080806992	WP_080806304	WP_080808798	WP_137455004
Halothece sp. PCC 7418	GCF_000317635.1	complete	WP_015224398	WP_015225956	WP_015224908	WP_015224907
Kamptonema formosum PCC 6407	GCF_000332155.1	scaffold	WP_007353016		WP_007356320	WP_019487177
Kamptonema sp. PCC 6506	GCF_000180455.1	contig	WP_007353016		WP_007356320	WP_019487177
Leptolyngbya boryana dg5	GCF_002142495.1	complete	WP_017289699	WP_017290708
Leptolyngbya boryana IAM M-101	GCF_002142475.1	complete	WP_068393366	WP_068383986	WP_068389267	WP_068389265
Leptolyngbya boryana NIES-2135	GCF_002368255.1	complete	WP_017289699	WP_017290708	WP_026148998	WP_017291030
Leptolyngbya sp. NIES-3755	GCF_001548435.1	complete	WP_068393366	WP_068383986	WP_068389267	WP_068389265
Leptolyngbya sp. O-77	GCF_001548395.1	complete	WP_068513020	WP_068514748	WP_068508016	WP_068508014
Leptolyngbya sp. PCC 6406	GCF_000332095.2	scaffold	WP_155834795	WP_008317432	WP_008309894	WP_008309893
Leptolyngbya sp. PCC 7375	GCF_000316115.1	scaffold	WP_006516345	WP_006516346	WP_006516457	WP_006516458
Leptolyngbya sp. PCC 7376	GCF_000316605.1	complete	WP_015132684	WP_009784787	WP_009784788	WP_009784789
Limnospira indica PCC 8005	GCF_000973065.1	complete	WP_006624964
Lyngbya sp. PCC 8106	GCF_000169095.1	contig	WP_009783117
Mastigocladopsis repens PCC 10914	GCF_000315565.1	scaffold	WP_017316253	WP_017315087	WP_026082709	WP_017317931
Microcoleus sp. PCC 7113	GCF_000317515.1	complete	WP_041780861	WP_015183589	WP_015183002	WP_015183001
Microcoleus vaginatus FGP-2	GCF_000214075.1	contig	WP_006633446
Microcystis aeruginosa NIES-2481	GCF_001704955.2	complete	WP_002732729	WP_046661237	WP_002753379	WP_066030057
Microcystis aeruginosa NIES-2549	GCF_000981785.2	complete	WP_002732729	AKE63381	WP_002753379	WP_046662926
Microcystis aeruginosa NIES-843	GCF_000010625.1	complete	BAG05450	BAG05449	BAG04312	BAG04313
Microcystis aeruginosa PCC 7806	GCF_002095975.1	complete	WP_002746900	WP_002746902	WP_036399784	WP_036399780
Microcystis sp. MC19	GCF_003019735.1	complete	WP_002732729	WP_106908805	WP_008206019	WP_008206018
Microcystis viridis NIES-102	GCF_003945305.1	complete	WP_002732729	WP_012267898	WP_002777269	WP_125730719
Moorea producens 3L	GCF_001942475.1	scaffold	WP_008190952	WP_009149666	WP_071107139	WP_008190958
Moorea producens PAL-8-15-08-1	GCF_001767235.1	complete	WP_070394001	WP_083305083	WP_070393875	WP_070393876
Nodosilinea nodulosa PCC 7104	GCF_000309385.1	scaffold	WP_026072849	WP_017300201	WP_017300155	WP_017300156
Nodularia spumigena CCY9414	GCF_000340565.2	chromosome	WP_006195304	WP_006196305	WP_006196985	WP_006196984
Nodularia spumigena UHCC 0039	GCF_003054475.1	complete	WP_006195304	WP_006196305	WP_006196985	WP_006196984
'Nostoc azollae' 0708	GCF_000196515.1	complete	WP_013192484	WP_013190370	WP_013192318	WP_013192319
Nostoc flagelliforme CCNUN1	GCF_002813575.1	complete	WP_100901587	WP_100899958	WP_100903139	WP_100901110
Nostoc punctiforme PCC 73102	GCF_000020025.1	complete	WP_012407915	WP_012409315	ACC82905	ACC82906
Nostoc sp. CENA543	GCF_002896875.1	complete	WP_103136802	WP_103139379	WP_103139754	WP_103139753
Nostoc sp. 'Lobaria pulmonaria (5183) cyanobiont' strain 5183	GCF_002949795.1	complete	WP_104909790	WP_104908420	WP_104906082	WP_104906081
Nostoc sp. NIES-3756	GCF_001548375.1	complete	WP_067775309	WP_067768400	WP_067770571	WP_067770569
Nostoc sp. PCC 7107	GCF_000316625.1	complete	WP_015114699	WP_015116072	WP_044500833	WP_015113887
Nostoc sp. PCC 7120	GCF_000009705.1	complete	WP_015114699	WP_010994435	WP_010996725	WP_010996726
Nostoc sp. PCC 7524	GCF_000316645.1	complete	WP_010998389	WP_015141538	WP_015137758	WP_015137757
Nostoc sp. 'Peltigera membranacea cyanobiont N6' strain N6	GCF_002949735.1	complete	WP_094329161	WP_104898765	WP_094329782	WP_094329783
Nostoc sphaeroides strain Kutzing En	GCF_003443655.1	complete	WP_118161917	WP_118167483	WP_118169357	WP_118169359
Nostocales cyanobacterium HT-58-2	GCF_002163975.1	complete	WP_087538705	WP_087543104	WP_087537798	WP_087537799
Oscillatoria acuminata PCC 6304	GCF_000317105.1	complete	WP_015149085
Oscillatoria nigro-viridis PCC 7112	GCF_000317475.1	complete	WP_015178338
Oscillatoria sp. PCC 10802	GCF_000332335.1	contig	WP_026099026		WP_017718268	WP_026098600
Pleurocapsa sp. PCC 7319	GCF_000332195.1	scaffold	WP_036799801	WP_019505408	WP_019505789	WP_019505790
Pleurocapsa sp. PCC 7327	GCF_000317025.1	complete	WP_015144856	WP_015144857	WP_015144942	WP_015144941
Prochlorococcus marinus MED4	GCF_000011465.1	complete		WP_011132215
Prochlorococcus marinus MIT9313	GCF_000011485.1	complete	WP_011129888	WP_011129826
Prochlorococcus marinus str. AS9601	GCF_000015645.1	complete		WP_011818085
Prochlorococcus marinus str. MIT 9202	GCF_000158595.1	scaffold		WP_002807474
Prochlorococcus marinus str. MIT 9211	GCF_000018585.1	complete		WP_041391543
Prochlorococcus marinus str. MIT 9215	GCF_000018065.1	complete		WP_012007398
Prochlorococcus marinus str. MIT 9301	GCF_000015965.1	complete		WP_011862597
Prochlorococcus marinus str. MIT 9312	GCF_000012645.1	complete		WP_011376137
Prochlorococcus marinus str. MIT 9515	GCF_000015665.1	complete		WP_011819960
Prochlorococcus marinus str. NATL1A	GCF_000015685.1	complete		WP_011125233
Prochlorococcus marinus str. NATL2A	GCF_000012465.1	complete		WP_011293551
Prochlorococcus marinus subsp. marinus str. CCMP1375	GCF_000007925.1	complete	WP_011124730	WP_011125233
Prochlorococcus sp. MIT 0604	GCF_000757845.1	complete	WP_042850809	WP_042850028
Prochlorococcus sp. MIT 0801	GCF_000757865.1	complete		WP_011293551
Prochlorothrix hollandica PCC 9006	GCF_000332315.1	chromosome	WP_044076592	WP_016924140.1	WP_016925566	WP_017712077
Pseudanabaena biceps PCC 7429	GCF_000332215.1	scaffold	WP_009625044	WP_009628773	WP_009626469	WP_083888378
Pseudanabaena sp. ABRG5-3	GCF_003967015.1	complete	WP_126384007	WP_126389694	WP_126385658	WP_126390058
Pseudanabaena sp. PCC 6802	GCF_000332175.1	scaffold	WP_026103054	WP_036946790	WP_019498863	WP_019498864
Pseudanabaena sp. PCC 7367	GCF_000317065.1	complete	WP_015165915	WP_041699638	WP_015165916	WP_015165917
Raphidiopsis brookii D9	GCF_000175855.1	contig	WP_009343317	WP_009344419	WP_009342855	WP_050773293
Rippkaea orientalis PCC 8802	GCF_000024045.1	complete	WP_012595320	WP_012595533	WP_015784271	WP_012596717
Rivularia sp. PCC 7116	GCF_000316665.1	complete	WP_015121471	WP_015122289	WP_015121494	WP_015121493
Spirulina major PCC 6313	GCF_001890765.1	contig	WP_072620399	WP_072619788	WP_072620400	WP_072620401
Spirulina subsalsa PCC 9445	GCF_000314005.1	contig	WP_017307094	WP_026079923	WP_017303400	WP_017303399
Stanieria cyanosphaera PCC 7437	GCF_000317575.1	complete	WP_015192813	WP_015192812	WP_015191958	WP_015191957
Stanieria sp. NIES-3757	GCF_002355455.1	complete	WP_096387711	WP_096380556	WP_096386649	WP_096386647
Synechococcus elongatus PCC 6301	GCF_000010065.1	complete	WP_011242402	WP_011242773
Synechococcus elongatus PCC 7942	GCF_000012525.1	complete	WP_011377503	WP_011242773
Synechococcus elongatus UTEX 3055	GCF_003957805.1	complete	WP_011378049	WP_011242773
Synechococcus lividus PCC 6715	GCF_002754935.1	complete	ATS19463
Synechococcus sp. CB0101	GCF_000179235.2	complete	WP_010307448
Synechococcus sp. CB0205	GCF_000179255.1	contig	WP_010316724
Synechococcus sp. CC9311	GCF_000014585.1	complete	WP_041427049	WP_011619806
Synechococcus sp. CC9605	GCF_000012625.1	complete	WP_041434571	WP_041434573
Synechococcus sp. CC9902	GCF_000012505.1	complete	WP_041424916	WP_011359718
Synechococcus sp. JA-2-3B'a(2-13)	GCF_000013225.1	complete	WP_049749575	WP_011433401	WP_011433287	WP_011433288
Synechococcus sp. JA-3-3Ab	GCF_000013205.1	complete	WP_011431130	WP_011430443	WP_011429163	WP_011429164
Synechococcus sp. KORDI-100	GCF_000737535.1	complete	WP_038545452	WP_038545450
Synechococcus sp. KORDI-49	GCF_000737575.1	complete	WP_043690564	WP_043690568
Synechococcus sp. KORDI-52	GCF_000737595.1	complete	WP_038555759	WP_038555756
Synechococcus sp. NIES-970 DNA	GCF_002356215.1	complete	WP_024545242
Synechococcus sp. PCC 6312	GCF_000316685.1	complete	WP_015124577
Synechococcus sp. PCC 7002	GCF_000019485.1	complete	WP_012305805
Synechococcus sp. PCC 7003	GCF_001693255.1	complete	WP_012305805
Synechococcus sp. PCC 7117	GCF_001693275.1	complete	WP_012305805
Synechococcus sp. PCC 73109	GCF_001521855.1	complete	WP_012305805
Synechococcus sp. PCC 7335	GCF_000155595.1	scaffold	WP_006454454	WP_006456973	WP_006455410	WP_038017935
Synechococcus sp. PCC 7336	GCF_000332275.1	chromosome	WP_017324572	WP_017325438	WP_026100751	WP_017325083
Synechococcus sp. PCC 7502	GCF_000317085.1	complete	WP_041429460	WP_015168859	WP_015170005	WP_015170004
Synechococcus sp. PCC 8807	GCF_001693295.1	complete	WP_012305805
Synechococcus sp. RCC307	GCF_000063525.1	complete	WP_011935334
Synechococcus sp. RS9916	GCF_000153825.1	scaffold	WP_007097486	WP_007097487
Synechococcus sp. RS9917	GCF_000153065.1	scaffold	WP_038001246	WP_038001227
Synechococcus sp. SynAce01	GCF_001885215.1	complete	WP_071802307	WP_071801650
Synechococcus sp. UTEX 2973	GCF_000817325.1	complete	WP_011242402	WP_011242773
Synechococcus sp. WH 5701	GCF_000153045.1	scaffold	WP_037980570	WP_050751477
Synechococcus sp. WH 7805	GCF_000153285.1	scaffold	WP_006040849	WP_006040850
Synechococcus sp. WH 8102	GCF_000195975.1	complete	WP_011128362	WP_011128361
Synechococcus sp. WH 8103	GCF_001182765.1	complete	WP_011128362	WP_049692227
Synechococcus sp. WH 8109	GCF_000161795.2	complete	WP_006850491	WP_006851002
Synechococcus WH7803	GCF_000063505.1	complete	WP_011932661	WP_011932662
Synechocystis sp. IPPAS B-1465	GCF_003015225.1	complete	WP_010871984	WP_010873453	WP_010871332	WP_010871333
Synechocystis sp. PCC 6714	GCF_000478825.2	complete	WP_028946983	WP_028948639	WP_028948271	WP_028948272
Synechocystis sp. PCC 6803	GCF_000340785.1	complete	WP_010871984	WP_010873453	WP_010871332	WP_010871333
Thermosynechococcus elongatus BP-1	GCF_000011345.1	complete	WP_011057123
Thermosynechococcus vulcanus NIES-2134	GCF_003990665.1	complete	WP_126986271
Trichodesmium erythraeum IMS101	GCF_000014265.1	complete	WP_044136765	WP_011612124	WP_011612125	WP_011612126
Synechococcus sp. BL107	GCF_000153805.1	scaffold	WP_009790048	WP_009790047
