## Supplementary data set 4 for "A protease-mediated mechanism regulates the cytochrome *c*_6_/ plastocyanin switch in *Synechocystis* sp. PCC 6803"

### Sheet: WTCu_vs_WT-Cu
Supplementary dataset 4. Differentially expressed genes
WTCu vs WT-Cu
sistematic ID	foldChange	log2FoldChange	p-val	p-val_adj	Gene name	Annotation
sll0199	24.2753	4.60142	8.92e-117	3.21e-113	petE	plastocyanin
sll0788	9.40067	3.23276	2.21e-08	7.96e-06	copM	copper binding protein involves in copper resistance
sll0789	16.5822	4.05156	2.88e-26	3.46e-23	copR,rre34,rreC	two-component response regulator OmpR subfamily involved in copper resistance
sll0790	6.1631	2.62366	3.19e-07	8.18e-05	copS, hik31,hikC	two-component sensor histidine kinase involved in copper resistance
sll1796	0.0550743	-4.18248	1.62e-40	2.92e-37	petJ	cytochrome c6
slr0601	0.182045	-2.45763	4.01e-18	2.4e-15	slr0601	unknown protein
slr0602	0.430536	-1.21579	2.46e-08	8.03e-06	slr0602	unknown protein
slr0793	6.50105	2.70067	3.12e-07	8.18e-05	nrsB	cation efflux system protein involved in nickel and cobalt tolerance
slr0794	4.29402	2.10233	3.09e-05	0.00694309	nrsA	cation efflux system protein involved in nickel and cobalt tolerance
slr0795	5.09751	2.34979	0.000120696	0.0255307	nrsC	cation efflux system protein involved in nickel and cobalt tolerance
slr6039	11.7525	3.5549	2.59e-07	7.76e-05	pcopM,hypoP	copper binding protein involves in copper resistance
slr6040	16.1571	4.0141	1.12e-17	5.74e-15	pcopR,rreP	two-component response regulator OmpR subfamily involved in copper resistance
slr6041	10.1997	3.35045	8.4e-23	7.55e-20	pcopS,hikP6	two-component sensor histidine kinase involved in copper resistance
slr6042	18.4691	4.20704	1.2e-09	4.79e-07	copB	cation efflux system protein, czcB homolog, involved in copper resistance
slr6043	17.3028	4.11294	6.61e-13	2.97e-10	copA	cation efflux system protein, czcA homolog, involved in copper resistance
slr6044	9.56265	3.25741	5.28e-20	3.8e-17	copC	cation efflux system protein, czcC homolog, involved in copper resistance
slr6045	4.37	2.12763	1.33e-05	0.00319446	slr6045	unknown protein

### Sheet: PETRCu_vs_PETR-Cu
Supplementary dataset 4. Differentially expressed genes
PETRCu vs PETR-Cu
sistematic ID	foldChange	log2FoldChange	p-val	p-val_adj	Gene name	Anotation
sll0788	10.8793	3.44351	6.76e-10	3.04e-07	copM	copper binding protein involves in copper resistance
sll0789	18.3501	4.19771	8.72e-29	3.13e-25	copR,rre34,rreC	two-component response regulator OmpR subfamily involved in copper resistance
sll0790	5.00413	2.32312	1.9e-06	0.000568833	hik31,copS,hikC	two-component sensor histidine kinase involved in copper resistance
sll1655	0.575498	-0.797117	3.52e-05	0.00903556	birA	similar to biotin [acetyl-CoA-carboxylase] ligase
slr0144	0.547919	-0.867966	3.86e-05	0.00925157	slr0144	hypothetical protein
slr0145	0.407578	-1.29485	2.04e-05	0.00562906	slr0145	unknown protein
slr0793	13.5132	3.75629	1.14e-10	6.83e-08	nrsB	cation efflux system protein involved in nickel and cobalt tolerance
slr0794	5.65785	2.50025	1.28e-06	0.000416615	nrsA	cation efflux system protein involved in nickel and cobalt tolerance
slr6039	14.2564	3.83354	2.6e-09	1.04e-06	pcopM,hypoP	copper binding protein involves in copper resistance
slr6040	16.1903	4.01706	2.8e-18	2.51e-15	pcopR,rreP	two-component response regulator OmpR subfamily involved in copper resistance
slr6041	7.53466	2.91354	2.33e-20	2.79e-17	pcopS,hikP	two-component sensor histidine kinase involved in copper resistance
slr6042	21.3627	4.41702	2.87e-10	1.47e-07	copB	cation efflux system protein, czcB homolog, involved in copper resistance
slr6043	23.2578	4.53964	7.75e-15	5.57e-12	copA	cation efflux system protein, czcA homolog, involved in copper resistance
slr6044	14.2786	3.83579	4.28e-25	7.69e-22	copC	cation efflux system protein, czcC homolog, involved in copper resistance
slr6045	6.12862	2.61556	7.42e-07	0.000266538	slr6045	unknown protein

### Sheet: PETPCu vs PETP-Cu
Supplementary dataset 4. Differentially expressed genes
PETPCu vs PETP-Cu
sistematic ID	foldChange	log2FoldChange	p-val	p-val_adj	Gene name	Annotation
sll0788	9.06082	3.17964	2e-08	8.01e-06	copM,sll0788	copper binding protein involves in copper resistance
sll0789	31.8815	4.99465	4.21e-35	1.52e-31	copR,rre34,rreC	two-component response regulator OmpR subfamily involved in copper resistance
sll0790	8.07945	3.01426	8.95e-09	4.02e-06	hik31,copS,hikC	two-component sensor histidine kinase involved in copper resistance
slr0793	9.33776	3.22308	6.04e-09	3.1e-06	nrsB	cation efflux system protein involved in nickel and cobalt tolerance
slr0794	5.01192	2.32536	7.43e-06	0.00205553	nrsA	cation efflux system protein involved in nickel and cobalt tolerance
slr0795	7.46216	2.89959	6.59e-06	0.00197429	nrsC	cation efflux system protein involved in nickel and cobalt tolerance
slr0917	0.506357	-0.981774	3.48e-05	0.00893805	bioF	7-keto-8-aminopelargonic acid synthetase
slr6039	11.9795	3.58249	1.19e-07	4.27e-05	pcopM,hypoP	copper binding protein involves in copper resistance
slr6040	40.6073	5.34367	4e-26	4.79e-23	pcopR,rreP	two-component response regulator OmpR subfamily involved in copper resistance
slr6041	9.06661	3.18056	3.02e-20	2.72e-17	pcopS,hikP	two-component sensor histidine kinase involved in copper resistance
slr6042	27.9317	4.80383	2.97e-11	1.78e-08	copB	probable cation efflux system protein, czcB homolog
slr6043	29.6191	4.88846	2.82e-16	2.03e-13	copA	probable cation efflux system protein, czcA homolog
slr6044	16.853	4.07493	4.61e-27	8.28e-24	copC	hypothetical protein
slr6045	6.19874	2.63198	2.48e-07	8.11e-05	slr6045	unknown protein

### Sheet: WTCu vs petRCu
Supplementary dataset 4. Differentially expressed genes
WTCu vs PETRCu
sistematic ID	foldChange	log2FoldChange	p-val	p-val_adj	Gene name	Annotation
slr0241	38.7014	5.27432	1.51e-104	5.42e-101	petP	copper sensing protease involved in petJ/petE switch
slr0242	13.279	3.73107	1.16e-39	2.08e-36	bcp,prxQ,prxQ-B1	bacterioferritin comigratory protein homolog
sll1796	8.69974	3.12097	2.8e-23	3.35e-20	petJ,sll1796	cytochrome c6
slr0240	4.73072	2.24206	2.72e-14	2.45e-11	petR	transcriptional regulator involved in petJ/petE switch
sll0199	0.53813	-0.893975	2.31e-07	0.000166012	petE	plastocyanin
sll0494	2.46717	1.30286	5.71e-06	0.00342179	sll0494	unknown protein

### Sheet: WT-Cu vs petR-Cu 
Supplementary dataset 4. Differentially expressed genes
WT-Cu vs PETR-Cu
sistematic ID	foldChange	log2FoldChange	p-val	p-val_adj	Gene name	Annotation
sll0199	0.024236	-5.36671	2.25032e-147	8.08764e-144	petE	plastocyanin
slr0241	37.9832	5.24729	4.55171e-101	8.17942e-98	petP	copper sensing protease involved in petJ/petE switch
sll1796	163.08	7.34943	3.46577e-85	4.15199e-82	petJ	cytochrome c6
slr0242	12.3762	3.62949	1.30312e-37	1.17086e-34	bcp,prxQ,prxQ-B1	bacterioferritin comigratory protein homolog
slr0601	11.7489	3.55445	5.34359e-31	3.84097e-28	slr0601	unknown protein
slr0240	5.96347	2.57615	2.40209e-19	1.43885e-16	petR	transcriptional regulator involved in petJ/petE switch
slr0602	2.31583	1.21153	1.5782e-08	8.10294e-06	slr0602	unknown protein
slr1896	2.46448	1.30128	4.90355e-06	0.00220292	slr1896	hypothetical protein; DUF1823 family protein

### Sheet: WT-Cu vs PETP-Cu
Supplementary dataset 4. Differentially expressed genes
WT-Cu vs PETP-Cu
sistematic ID	foldChange	log2FoldChange	p-val	p-val_adj	Gene name	Annotation
sll0199	5.32924	2.41393	2.24286e-33	8.0586e-30	petE	plastocyanin
slr0241	4.8521	2.27861	2.13096e-29	3.82827e-26	petP	copper sensing protease involved in petJ/petE switch
slr0242	7.25007	2.85799	1.83685e-27	2.19994e-24	bcp,prxQ,prxQ-B1	bacterioferritin comigratory protein homolog

### Sheet: WTCu vs PETPCu
Supplementary dataset 4. Differentially expressed genes
WTCu vs PETPCu
sistematic ID	foldChange	log2FoldChange	p-val	p-val_adj	Gene name	Annotation
sll0199	116.483	6.86398	3.79e-200	1.36e-196	petE	plastocyanin
sll1796	0.0356763	-4.80889	1.8e-49	3.24e-46	petJ	cytochrome c6
sll1926	2.79064	1.4806	1.23e-13	7.38e-11	rpaC	hypothetical protein
slr0241	5.9444	2.57153	1.85e-35	2.22e-32	petP	copper sensing protease involved in petJ/petE switch
slr0242	4.30571	2.10625	1.76e-16	1.27e-13	bcp,prxQ,prxQ-B1	bacterioferritin comigratory protein homolog
slr0601	0.168466	-2.56947	3.52e-19	3.16e-16	slr0601	unknown protein
slr0602	0.44158	-1.17925	1.07e-07	5.51e-05	slr0602	unknown protein
slr1896	0.449043	-1.15508	1.88e-05	0.00844058	slr1896	hypothetical protein; DUF1823 family protein
